# High throughput isolation of male gametophyte cells of *Solanum lycopersicum* var. Micro-Tom by fluorescence-activated cell sorting

**DOI:** 10.1101/2025.02.12.637952

**Authors:** María Flores-Tornero, Helena Sapeta, Maria Lobato-Gómez, Beatriz Teixeira, Marta Monteiro, Antonio Granell, Jörg D. Becker

**Author notes:** corresponding authors Jörg D. Becker, María Flores-Tornero.

## Abstract

Efficient isolation of male gametes has enabled unprecedented advances in omics research, crucial for elucidating the molecular mechanisms governing male gametogenesis and fertilization. In this study, we developed a method for isolating generative and sperm cells from the economically important crop *Solanum lycopersicum*.

A double fluorescent marker line was generated in the tomato variety Micro-Tom, employing mTurquoise and mScarlet-I fluorescent proteins under the control of promoters exhibiting preferential activity in generative and sperm cells, respectively. Then we developed a protocol that combines male gamete release from pollen of this line and SYTOX Red live/dead cell stain to obtain viable cells by Fluorescence-activated cell sorting. This allows the isolation of generative cells from mature pollen grains, and of sperm cells from pollen tubes after semi-*in vivo* growth, both in high quantity and purity. Additionally, an unexpected mScarlet-I signal in the vegetative nucleus, that persists until the sperm cells are formed, allows the sorting of vegetative nuclei.

We anticipate that our novel double-marker line will accelerate research into tomato male gametogenesis, thereby enhancing efforts to improve the resilience of fertilization processes to climate change.
