## Supplementary Table 3 for "High throughput isolation of male gametophyte cells of *Solanum lycopersicum* var. Micro-Tom by fluorescence-activated cell sorting"

### Sheet: Expression levels
Supplementary Table 3. Genes preferentially expressed in Solanum lycopersicum sperm cells (SPM: 0.85) and their expression levels (TPM).
Gene		Sperm cell	Generative cell	RATIO	Ovary	Microspore	Pollen grain	Pollen tube	Pistil	Flowers	Pericarp	Fruit (mature green)	Seeds	Leaf	Root
Solyc01g111640.3.1	target protein binding component SKP1/ASK1 of...	28124.1	14621.7	1.92346	13.87	181.4	140.72	165.94	2.8	50.82	10.19	29.35	129.56	5.76	10.25
Solyc09g010940.4.1	no hits & (original description: none)	5832.6	2158.79	2.70179	124.76	53.8	9.13	15.32	144.18	261.85	9.29	35.68	77.03	39.74	37.2
Solyc09g059565.1.1	no hits & (original description: none)	4566.51	1520.8	3.0027	0.15	13.98	0.89	16.89	0.25	0.4	0	0.07	0.29	0.06	0.11
Solyc07g065530.1.1	no hits & (original description: none)	2836.48	1517.09	1.86968	26.65	11.01	0.87	10.06	16.74	7.3	1.16	5.67	1.32	35.16	59.38
Solyc07g066590.1.1	no hits & (original description: none)	9710.52	1462.14	6.64131	0	0.92	0.26	27.79	0.08	0	0	0	0.01	0.04	0
Solyc05g013430.1.1	transcription factor (MYB-related)	4064.83	1200.31	3.38648	0.01	5.17	0.08	9.88	0.01	0.01	0	0	0	0.02	0.02
Solyc10g083660.1.1	no hits & (original description: none)	1699.45	1015.81	1.673	0	11.93	0.79	1.35	3.68	0.85	0	0	0.18	1.53	0
Solyc12g094600.3.1	cyclin (CYCB)	2279.73	987.26	2.30915	0.54	7.04	0.59	3.24	0.55	0.19	0.02	0.01	0.04	0.37	0.59
Solyc01g103990.3.1	no hits & (original description: none)	1767.85	967.98	1.82633	47.72	8.97	0.43	4.79	52.67	56.25	180.43	48.04	56.93	35.92	34.67
Solyc01g112000.4.1	alpha-like-class expansin	12252.1	925.99	13.2314	73.16	12.53	0.28	12.88	16.85	11.29	11.98	77.3	25.05	24.34	322.29
Solyc10g005970.1.1	no hits & (original description: none)	5218.88	924.3	5.64631	0.3	1.26	0.79	12.4	0.03	0.15	0	0.15	0.02	0.1	0
Solyc05g024210.1.1	Ribonuclease 3-like protein 3 OS=Oryza sativa subsp....	1759.85	852.94	2.06328	0	0.02	0.03	3.28	0.01	0.01	0	0	0	0	0
Solyc11g012790.2.1	Phosphatidylinositol/phosphatidylcholine transfer...	1097.64	573.8	1.91293	15.46	6.63	0.07	3.13	19.57	20.16	9.91	18.78	6.01	19.07	24.64
Solyc09g059400.4.1	no hits & (original description: none)	2044.33	549.16	3.72265	6.79	3.71	0.31	8.85	0.43	0.92	2.43	0.14	0.06	0.67	11.49
Solyc08g008490.4.1	no hits & (original description: none)	2481.78	526.79	4.71114	12.63	6.17	1.41	5.85	25.72	11.35	45.74	8.43	8.54	5.29	21.3
Solyc06g075860.3.1	no hits & (original description: none)	1520.9	505.05	3.01139	0	0	0.02	4.13	0	0	0	0	0	0.01	0
Solyc08g074860.1.1	component eIF3g of eIF3 mRNA-to-PIC binding complex	2560.59	493.3	5.19074	0.05	1.48	0.05	1.46	0.08	0.02	0	0	0.03	0.18	0.01
Solyc12g011210.1.1	no hits & (original description: none)	2112.95	487.93	4.33044	0	0	0.81	18.71	0.06	0.02	0	0	0	0.02	0
Solyc03g150158.1.1	no hits & (original description: none)	1088.59	476.4	2.28503	5.01	25.83	1.35	1.22	5.34	1.56	2.78	0.19	3.37	2.77	1.14
Solyc04g049860.2.1	no hits & (original description: none)	2636.92	445.27	5.92207	0	0.19	0.24	5.44	0.01	0.02	0	0	0.02	0.01	0
Solyc11g006310.2.1	Protein GAMETE EXPRESSED 1 OS=Arabidopsis thaliana...	1091.27	433.68	2.5163	0.12	26.12	0.33	2.1	0.36	0.22	0.02	0.07	0.73	0.09	0.69
Solyc05g023680.4.1	E3 ubiquitin-protein ligase ORTHRUS 2 OS=Arabidopsis...	1279.96	403.93	3.16877	9.58	35.07	0.77	2.33	9.8	2.04	0.06	2.12	0.36	10.76	22.9
Solyc10g080950.2.1	cyclin (CYCB)	956.3	283	3.37915	3.3	18.09	0.32	2.46	6.03	1.46	0	0.2	0.02	8.16	4.33
Solyc07g008580.3.1	class II/ASH1 histone methyltransferase component of...	12.88	270.89	0.047547	0.06	0.99	0	0	2.66	1.4	0.17	0.78	0	0	0
Solyc12g007290.1.1	no hits & (original description: none)	2641.64	261.67	10.0953	0.16	1.14	0.12	25.59	0.05	0.25	0.08	0.37	0.14	0.22	0.2
Solyc09g064330.2.1	no hits & (original description: none)	595.8	241.77	2.46433	0	0.22	0	0.46	0.35	0.24	0.94	0.11	0.22	0.06	1.85
Solyc10g078330.2.1	cyclin (CYCB)	717.96	238.38	3.01183	3.11	8.05	0.28	2.51	6.96	0.8	0	0.27	0.13	6.59	8.58
Solyc07g054690.1.1	no hits & (original description: none)	451.83	224.13	2.01593	2.34	24.31	1.72	3.04	2.18	0.82	0	0.36	0.04	4.89	3.03
Solyc04g080640.1.1	no hits & (original description: none)	451.54	223.29	2.02221	2.56	0.31	2.13	1.87	1.09	2.6	3.11	3.56	0.62	7.46	11.24
Solyc07g065360.2.1	pectin methylesterase	487.21	211.56	2.30294	0.34	10.74	0.02	2.23	1.46	0.1	0	0	0.01	0.26	0.02
Solyc10g082040.2.1	HVA22-like protein j OS=Arabidopsis thaliana...	501.89	200.55	2.50257	0.05	158.85	0.76	2.66	0.11	0.17	0	0	0	0.17	1.81
Solyc11g072070.3.1	BTB/POZ and MATH domain-containing protein 4...	700.17	191.49	3.65643	17.22	35.59	1.02	2.1	10.1	20.08	22.74	9.31	17.37	12.12	21.78
Solyc04g053145.1.1	elicitor peptide precursor (proPEP)	428.05	157.59	2.71623	13.82	38.92	0.39	1.53	13.01	4.93	2.66	7.71	6.89	4.68	8.22
Solyc03g120970.3.1	no hits & (original description: none)	670.71	137.51	4.87754	1.39	4.7	0.04	1.67	0.92	2.19	0.04	0.67	0.21	4.59	5.01
Solyc02g090500.3.1	no hits & (original description: none)	320.97	135.52	2.36843	3.29	45.87	0.07	0.26	2.16	1.5	1.73	1.96	0.17	0.91	1.74
Solyc02g070820.1.1	no hits & (original description: none)	361.75	134.35	2.69259	2.16	13.47	0.6	0.75	1.65	1.36	0.71	0.3	0.19	4.11	4.65
Solyc02g083130.4.1	no hits & (original description: none)	266.88	131.24	2.03353	9.86	3.29	2.25	2.93	9.72	2.53	5.57	14.15	16.55	6.17	9.12
Solyc04g072330.1.1	Putative F-box/FBD/LRR-repeat protein At1g78760...	578.21	130.27	4.43855	0	0.83	0.01	0.5	0.04	0	0	0	0.03	0	0
Solyc01g081033.1.1	no hits & (original description: none)	195.43	116.4	1.67895	3.8	14.47	0.06	0.11	8.41	2.07	1	0.78	2.19	1.68	0.86
Solyc07g006260.3.1	Protein FLX-like 2 OS=Arabidopsis thaliana...	240.62	114.19	2.10719	18.16	18.3	0.53	0.88	14.84	6.08	10.13	9.74	6.62	8.75	11.16
Solyc06g062750.3.1	no hits & (original description: none)	463.67	113.06	4.1011	1.66	15.64	21.22	14.07	2.31	5.64	0.08	0.13	0.17	0.36	0.03
Solyc07g041760.3.1	no hits & (original description: none)	1846.22	96.52	19.1278	27.93	142.93	0	0	30.77	2.15	3.18	2.82	10.9	4.98	15.82
Solyc10g062160.3.1	DRP1-type clathrin coated vesicle dynamin	433.03	91.31	4.74242	1.8	1.28	0.04	1.1	1.4	1.83	2.6	1.01	3.5	2.43	3.41
Solyc08g079760.4.1	No annotation	244.63	84.95	2.87969	4.78	4.44	0.01	0.35	3.75	0.94	0.57	2.78	0.6	5.23	3.65
Solyc04g074950.3.1	Rhodanese-like domain-containing protein 6...	424.57	80.55	5.27089	27.75	22.26	3.81	5.21	15.32	149.1	1.91	17.56	4.15	28.18	32.92
Solyc07g008040.4.1	transcriptional repressor (TPL). transcriptional...	358.53	79.85	4.49004	22.46	68.78	4.83	5.08	23.21	8.76	23.51	11.58	22.97	8.21	13.05
Solyc07g062800.1.1	no hits & (original description: none)	213.17	78.09	2.7298	0	0	0.18	0.26	0.29	0	0	0	0	0.04	0
Solyc04g015960.3.1	transcription factor (NAC)	298.25	76.94	3.8764	4.38	89.59	0.14	0.3	5.74	1.98	1.98	0.97	0.43	2.99	3.97
Solyc12g011150.1.1	no hits & (original description: none)	205.79	76.82	2.67886	0.16	2.54	0	0.22	0.31	2.44	0	0	0.05	6.78	0
Solyc03g046490.3.1	no hits & (original description: none)	177.05	72.84	2.43067	0	0.16	0	0.1	0.01	0	0	0	0	0	0
Solyc11g005800.2.1	component CAF1b/FAS2 of CAF1 histone chaperone complex	315.87	72.05	4.38404	6.22	12.66	0.63	0.8	8.07	1.95	1.06	4.68	1.13	3.77	7.7
Solyc04g072320.3.1	no hits & (original description: none)	637.26	67.22	9.48021	0.29	2.87	0.01	0.86	0.41	0.02	0	0	0.05	0.33	0.66
Solyc06g009270.3.1	diacylglycerol kinase	313.47	66.03	4.74739	9.44	8.07	0.08	0.97	6.49	13.3	10.12	7.26	3.97	18.02	14.12
Solyc03g025400.3.1	component Tic32 of inner envelope TIC translocation system	180.33	60.47	2.98214	12.04	6.93	0.08	0.15	9	4.48	6.61	5.01	3.24	7.02	4.69
Solyc02g082180.3.1	component MCM6 of MCM replicative DNA helicase complex	419.56	60.4	6.94636	22.9	23.75	0.3	0.38	22.4	5.13	4.29	10.48	1.42	10.31	10.39
Solyc01g009040.4.1	cyclin (CYCB)	339.63	55.69	6.09858	7.91	27.14	0.39	1.85	10.41	2.04	0	0.32	0.02	11.13	5.57
Solyc11g005740.2.1	no hits & (original description: none)	330.71	46.97	7.04088	4.06	3.36	0.14	0.87	3.32	1.05	0.64	1.65	1.34	0.13	0.08
Solyc01g110050.1.1	Purple acid phosphatase 2 OS=Ipomoea batatas...	107.56	41.82	2.57198	0.01	0.45	0.01	0.19	0	0	0	0	0	0.02	0.04
Solyc01g107010.3.1	DNA polymerase kappa (POLK)	92.15	40.12	2.29686	2.64	3.89	0.29	0.22	4.28	0.91	15.3	7.46	3.61	1.69	1.75
Solyc03g116977.1.1	no hits & (original description: none)	195.79	34.57	5.66358	1.52	28.71	0	0.06	9.71	1.09	0	0.56	0.62	1.98	0.84
Solyc03g112410.2.1	class-I histone deacetylase	238.17	34.19	6.96607	0.03	84.9	0.04	0.12	0.04	0.07	0.08	0.1	0.16	0.03	0.3
Solyc10g051160.2.1	Putative F-box protein PP2-B12 OS=Arabidopsis thaliana...	126.74	32.01	3.95939	0.02	0.24	0	0.08	0.33	0	0	0	0	0	0
Solyc03g095540.1.1	no hits & (original description: none)	212.2	30.08	7.05452	0.18	0	0	0.28	0	0	0	0	0	0	0
Solyc10g081320.1.1	transcription factor (MYB)	255.71	29.28	8.73327	0.84	12.03	2.7	4.32	1	3.73	0.74	11.91	0.55	0.2	4.9
Solyc06g051910.3.1	no hits & (original description: none)	183.01	28.69	6.37888	0.21	0.34	0	0.06	0.14	0.09	0.12	0.2	0.41	0.09	0.11
Solyc01g067990.1.1	no hits & (original description: none)	91.72	28.55	3.21261	0.13	0.18	0	0	0.4	0.06	0	0	0	0.1	0
Solyc03g095350.3.1	no hits & (original description: none)	64.06	28.34	2.26041	1.07	4.36	0.1	0	1.42	0.27	0	0	0.18	0.2	0
Solyc12g039040.1.1	no hits & (original description: none)	59.91	27.9	2.14731	0	2.21	0.06	0	0	0	0	1.06	0	0.01	0
Solyc02g071590.3.1	trehalose-6-phosphate synthase	92.2	26.91	3.42624	2	8.4	1.79	2.55	1.59	1.16	0.37	0.64	0.82	1.14	0.15
Solyc02g072220.1.1	no hits & (original description: none)	103.18	26.46	3.89947	1.12	1.08	0	0.01	3.29	2.03	0	0.11	0.16	1.67	6.23
Solyc06g024310.1.1	Glycosyltransferase-like At2g41451 OS=Arabidopsis...	159.38	26.22	6.07857	0	0	0	0.03	0.24	0	0	0.3	0.28	0.45	0
Solyc05g013000.3.1	Enzyme classification.EC_2 transferases.EC_2.8...	132.3	25.71	5.14586	0	1.58	0	0	0	0	0	0	0	0.16	0
Solyc06g076860.4.1	helicase loading factor (CDC6)	474.95	24.91	19.0666	2.34	7.08	0.1	0.16	2.96	0.69	0	1.53	0.11	2.54	3.62
Solyc10g054270.3.1	no hits & (original description: none)	65.44	24.65	2.65477	0.02	0.09	0.58	0.55	0.03	0.19	0	0	0.01	0.02	0
Solyc08g048570.1.1	no hits & (original description: none)	77.59	24.3	3.193	0	35.94	0.99	2	0	0.14	0	0	0	0.23	0
Solyc12g006100.2.1	PP7 phosphatase	67.34	23.5	2.86553	0.03	13.25	0.39	0.3	0.08	0.27	0	0.01	0.01	0.47	0.05
Solyc06g008530.3.1	No annotation	57.57	22.51	2.55753	0	12.71	2.44	1.45	4.87	0.41	0	0	0.5	1.29	1.45
Solyc12g088620.2.1	no hits & (original description: none)	161.76	22.27	7.26358	0.01	0.02	0.39	0.38	0.07	0.27	0.13	0.09	0.66	0	0
Solyc01g065900.3.1	Trihelix transcription factor ASR3 OS=Arabidopsis...	145.04	20.8	6.97308	0.01	0.61	0	0.01	0.01	0	0.04	0	0	0	0
Solyc06g053150.1.1	AAA-ATPase At2g46620 OS=Arabidopsis thaliana...	85.91	20.67	4.15627	1.44	10	0.14	0.09	2.01	1.8	1.07	1.83	0.32	1.87	3.08
Solyc04g051400.2.1	no hits & (original description: none)	251.1	20.38	12.3209	0.83	3.37	0.01	0.03	1.37	0.4	0.91	0.24	0.42	0.7	0.64
Solyc01g010720.4.1	serine carboxypeptidase	419.34	20.21	20.7491	0.01	0.81	0.01	0.03	0.05	0	0	0	0	0.01	4
Solyc09g005900.2.1	no hits & (original description: none)	125	17.35	7.20461	0.23	7.62	12.64	15.36	0.15	3.65	0.02	0.12	0.1	0.07	0.1
Solyc03g117540.4.1	subfamily ABCC transporter	102.73	16.82	6.10761	9.92	15.87	0.17	0.14	21.57	1.68	0.87	4.41	0.83	2.41	1.11
Solyc05g018030.1.1	no hits & (original description: none)	65.16	15.63	4.16891	0	0.05	0	0	0	0.03	0	0	0	0.03	0
Solyc03g116973.1.1	no hits & (original description: none)	35.58	15.51	2.294	1.69	8	0.03	0.06	3.19	0.74	0.31	0.28	0.22	0.57	0.44
Solyc08g068260.1.1	no hits & (original description: none)	45.96	15.24	3.01575	0.7	13.73	0.25	0.13	0.41	0.06	0	0.76	2.18	0.18	0.03
Solyc04g051410.4.1	deubiquitinase (UBP27)	140.42	15.22	9.22602	2.37	4.06	0.01	0.05	2.36	0.91	1.64	0.72	1.02	1.48	1.65
Solyc09g091370.4.1	meiotic crossover accessory protein (FLIP)	75.58	14.99	5.04203	0.82	3.06	0.02	0.01	2.47	0.26	0.21	0.23	0.09	0.5	0.66
Solyc06g075640.2.1	meiotic exit regulator (MS5/TDM1)	77.57	14.88	5.21304	0.71	9.69	0.03	0.32	0.97	0.22	0	0.04	0.01	1.14	1.32
Solyc07g066130.1.1	no hits & (original description: none)	378.68	14.23	26.6114	0.01	0.54	0	0.04	0.02	0.01	0	0	0	0.01	0.01
Solyc03g116470.2.1	no hits & (original description: none)	64.13	14.16	4.52895	0.9	18.27	6.95	6.16	0.81	6.4	1.51	0.29	1.58	2.04	1.6
Solyc10g055390.2.1	anion transporter (Fabaceae-N70)	202.13	13.83	14.6153	2.33	0.52	0.01	0.16	4.29	0.76	6.91	1.2	0.13	8.68	0.26
Solyc02g150127.1.1	no hits & (original description: none)	25.01	13.66	1.83089	0.83	1.83	0.14	0.13	0.52	0.26	0.04	0.34	0.51	0.36	0.36
Solyc02g071410.3.1	Protein SRG1 OS=Arabidopsis thaliana...	201.65	12.13	16.6241	2.16	0.72	0.01	0.03	1.12	0.52	0.99	0.58	0.57	0.32	11.85
Solyc01g016305.1.1	Retrovirus-related Pol polyprotein from transposon RE1...	37.44	11.65	3.21373	0.01	0.06	0	0.01	0.02	0.01	0	0	0	0	0.02
Solyc03g007940.4.1	Probable polygalacturonase OS=Vitis vinifera...	42.87	11.33	3.78376	1.41	5.64	0.9	0.4	2.83	1.01	0.36	5.06	1.3	0.3	1.04
Solyc12g008680.3.1	no hits & (original description: none)	73.99	11.16	6.62993	3.06	13.49	0	0	4.14	0.36	0	0	0	3.64	2.53
Solyc09g061615.1.1	no hits & (original description: none)	27.84	11	2.53091	0	0	0	0.14	0	0	0	0	0	0.02	0
Solyc08g013970.3.1	Probable disease resistance protein At4g27220...	104.77	10.68	9.80993	0.17	0.52	0.01	0.04	0.21	0.1	0	0.01	0.01	0.32	0.04
Solyc11g063550.2.1	no hits & (original description: none)	126.29	9.98	12.6543	0	30.8	0.03	0.07	14.05	1.52	0	0.9	4.71	1.11	0.23
Solyc01g102930.1.1	no description available(sp|f4jt78|rpp2a_arath : 145.0)	18.19	9.29	1.95802	0	0.29	0	0	0.22	0	0	0	0	0	0
Solyc12g020130.1.1	no hits & (original description: none)	102.45	8.08	12.6795	0	0.18	0	0.06	0.02	0	0	0	0	0.01	0
Solyc12g042870.1.1	no hits & (original description: none)	19.13	7.16	2.67179	0	2.71	2.5	0.66	0.13	0.14	0	0.06	0	0.01	0.02
Solyc03g071730.1.1	no hits & (original description: none)	12.46	6.78	1.83776	0	3.2	0.09	0.1	0.3	0.02	0	0	0.19	0.13	0.07
Solyc09g018460.1.1	transcription factor (GRAS)	40.68	6.25	6.5088	0.53	2.45	0.01	0.04	0.37	1.52	7.92	0.75	0.86	0.7	0.92
Solyc01g102520.4.1	No annotation	54.08	5.46	9.90476	2.68	0.65	0	0.01	3.48	0.69	0.21	0.78	0.02	2.61	3.2
Solyc07g009540.1.1	no hits & (original description: none)	60.27	5.34	11.2865	0	0.1	0.06	0.09	0	0.06	0	0	2.65	0.08	0.1
Solyc03g123680.1.1	RING-H2-class E3 ligase	42.21	5.26	8.02471	1	1	0.1	0.08	0.31	3.03	1.23	0.91	0.28	2.5	5.31
Solyc09g057500.1.1	no hits & (original description: none)	40.63	5.21	7.79846	0	0	0	0	0	0	0	0	0	0.23	0
Solyc01g058240.1.1	no hits & (original description: none)	60.53	5.16	11.7306	0	0	0	0	0	0	2.81	0	2.6	0	0
Solyc07g043650.3.1	Probable acyl-activating enzyme 2 OS=Arabidopsis...	17.95	5	3.59	0.01	0.14	0	0.01	0.02	0.09	0	0	0.02	0.28	0
Solyc12g009695.1.1	Synaptotagmin-5 OS=Arabidopsis thaliana...	10.7	4.89	2.18814	0.15	0.16	0	0.11	0.15	0.02	0	0.02	0	0.65	0.31
Solyc11g006700.1.1	Pentatricopeptide repeat-containing protein At5g04780,...	26.7	4.17	6.40288	1.27	1.7	0.03	0.02	1.27	0.31	0.92	1.08	0.46	0.71	0.42
Solyc03g071810.1.1	no hits & (original description: none)	28.69	3.86	7.43264	0	0.03	0	0.02	0	0	0	0	0	0	0
Solyc03g095903.1.1	1-aminocyclopropane-1-carboxylate oxidase homolog...	7.92	3.62	2.18785	0	1.79	0.04	0.08	0.21	0.07	0.05	0	0.14	0.01	0
Solyc04g079510.2.1	anion transporter (NRT1/PTR)	6.73	3.57	1.88515	0.03	0.06	0	0	0.02	0	0	0.01	0	0.01	0.07
Solyc02g062050.3.1	Senescence/dehydration-associated protein At4g35985,...	43.16	3.53	12.2266	0.41	1.42	0	0	0.79	0.19	0	0.09	0	0.81	0.08
Solyc02g093540.4.1	Cytochrome P450 724B1 OS=Oryza sativa subsp. japonica...	23.16	3.48	6.65517	0.18	3.02	0.01	0.02	0.83	0.05	0	0	0	0.09	0
Solyc03g083735.1.1	no hits & (original description: none)	52.78	3.42	15.4327	0.98	0.85	0	0.25	0	0.46	0	0	0.08	0.07	0
Solyc09g150112.1.1	no hits & (original description: none)	13.46	3.19	4.21944	0	0	0.96	0.84	0	0.97	4.06	0	0	0.13	0.56
Solyc05g024140.1.1	no hits & (original description: none)	19.47	3.08	6.32143	0	2.02	0.02	0	0	0	0	0	0	0	0
Solyc12g150118.1.1	no hits & (original description: none)	107.85	3.02	35.7119	0	0.11	0.36	0.33	0	0	0	0	0	0.02	0
Solyc10g054203.1.1	no hits & (original description: none)	9.26	2.93	3.16041	0	0	0	0	0	0	0	0	0	0	0
Solyc05g015290.2.1	no hits & (original description: none)	63.07	2.91	21.6735	0.15	3.37	0.13	0.1	1.65	0.45	0.63	0.14	0.4	0.29	0
Solyc02g062045.1.1	no hits & (original description: none)	17.95	2.85	6.29825	0.24	1.02	0	0.01	0.34	0.16	0	0	0.01	0.58	0
Solyc10g054170.3.1	no hits & (original description: none)	5.73	2.85	2.01053	0.11	0.06	0.14	0.15	0	0.09	0	0	0.01	0.01	0
Solyc10g047680.3.1	L-type lectin-domain containing receptor kinase IX.1...	11.51	2.67	4.31086	0	0.36	0	0	0.01	0.01	0	0	0	0	0.02
Solyc11g063710.1.1	Enzyme classification.EC_2 transferases.EC_2.5...	7.87	2.63	2.9924	0	0	0.07	0.07	0	0	0	0	0	0.01	0
Solyc08g004005.1.1	no hits & (original description: none)	29.99	2.53	11.8538	0.09	0.76	0.06	0.01	0.2	0.03	0	5.67	0.2	0.09	0.05
Solyc09g064680.3.1	No annotation	8.51	2.52	3.37698	0.03	0.04	0.01	0.01	0.05	0.06	0.11	0	0.01	0.02	0.13
Solyc02g088750.2.1	UDP-glycosyltransferase 83A1 OS=Arabidopsis thaliana...	105.41	2.45	43.0245	0.17	0.19	0.05	0.04	0.11	0.08	0	0.02	0.03	0.41	0.02
Solyc01g073905.1.1	no hits & (original description: none)	10.91	2.45	4.45306	0.16	2.78	0.18	0.21	1.79	0.25	0.32	0.07	0.1	0.13	0.04
Solyc04g051170.1.1	no hits & (original description: none)	5.03	2.36	2.13136	0.04	0	0	0.02	0.04	0.02	0	0	0	0	0.02
Solyc05g018480.1.1	no hits & (original description: none)	27.66	2.34	11.8205	0	0	0	0.19	0	0	0	0	0	0	0
Solyc10g018760.1.1	Matrixin-type metalloprotease	12.54	2.31	5.42857	0.05	0.19	0	0	0.19	0.2	0.62	0.6	0.3	0.21	0.03
Solyc02g068810.1.1	no hits & (original description: none)	4.24	2.23	1.90135	0	0.36	0.01	0.05	0.05	0	0	0	0	0.01	0
Solyc12g042964.1.1	no hits & (original description: none)	23.09	2.21	10.448	0	0	0	0.37	0	0	0	0	0.5	0.08	0
Solyc04g008930.2.1	GEM-like protein 4 OS=Arabidopsis thaliana...	61.56	2.14	28.7664	0.34	0.2	0	0.02	0.35	0.17	0.35	0.03	0.04	0.24	0.22
Solyc12g005490.1.1	Protein DMP6 OS=Arabidopsis thaliana...	8.06	1.86	4.33333	0.11	0.28	0.05	2.39	0.15	0.01	0	0	0	0.02	0
Solyc12g042963.1.1	no hits & (original description: none)	75.47	1.72	43.8779	0	0	3.29	2.17	0.2	0	0	0.49	0	0.07	0
Solyc12g042965.2.1	no hits & (original description: none)	22.1	1.6	13.8125	0	0.15	0.14	0.03	0	0.02	0.79	0.15	0.01	0.4	0
Solyc05g055580.2.1	no hits & (original description: none)	4.82	1.56	3.08974	0.37	1.95	0	0	0.42	0	0	0	0	0.01	0
Solyc09g059710.2.1	no hits & (original description: none)	13.24	1.48	8.94595	0	0	0	0	0	0	0	0	0.31	0.24	0
Solyc11g043040.1.1	Pentatricopeptide repeat-containing protein At2g42920,...	8.49	1.36	6.24265	0	0	0	0.02	0	0	0	0	0	0	0
Solyc02g014872.1.1	no hits & (original description: none)	15.53	1.34	11.5896	0.06	0.15	0.02	0.02	0.06	0	0	0.11	0.06	0.09	0
Solyc08g061680.3.1	Enzyme classification.EC_2 transferases.EC_2.5...	2.42	1.34	1.80597	0	0.04	0	0.05	0	0	0	0	0	0.01	0
Solyc04g064958.1.1	no hits & (original description: none)	9.49	1.32	7.18939	0	0.46	0.02	0.01	0.13	0	0	0.19	0.09	0.04	0.08
Solyc09g076053.1.1	no hits & (original description: none)	28.56	1.31	21.8015	0	0.12	0.04	0.01	0.05	0.03	0	0.06	0.08	0.09	0
Solyc04g051155.1.1	no hits & (original description: none)	18.07	1.28	14.1172	0.43	0.12	0.01	0	0.69	0.15	0.96	0.7	0.52	0.16	0.25
Solyc07g032784.1.1	no hits & (original description: none)	8.91	1.28	6.96094	0.08	0.3	0	0	0	0	0	0	0.01	0	0
Solyc08g150107.1.1	no hits & (original description: none)	4.22	1.18	3.57627	0	0.39	0.41	0.22	0	0.08	0	0	0	0.04	0.03
Solyc06g033825.1.1	no hits & (original description: none)	13.43	1.14	11.7807	0	0.28	0	0	0	0	0	0	0	0	0
Solyc01g094160.1.1	no hits & (original description: none)	8.82	1.09	8.09174	0	1.88	0.69	2.22	0.03	0.14	0	0	0	0.19	0.29
Solyc08g015880.1.1	no hits & (original description: none)	7.42	1.06	7	0	0	0	0.01	0.04	0	0	0	0.01	0.02	0
Solyc10g007156.2.1	no hits & (original description: none)	4.8	0.99	4.84848	0.04	0.25	0.14	0.04	0.11	0.01	0.03	0.03	0.07	0.01	0.28
Solyc10g009630.1.1	no hits & (original description: none)	9.22	0.98	9.40816	0	0	2.02	1.15	0	0.02	0	0	1.32	0.03	0
Solyc10g150150.1.1	Zerumbone synthase OS=Zingiber zerumbet...	2.82	0.84	3.35714	0.02	0.1	0	0.02	0.07	0.04	0.11	0	0.01	0.03	0
Solyc04g051620.3.1	mono-/sesquiterpene-/diterpene synthase	6.39	0.79	8.08861	0	0.38	0	0	0.04	0	0	0	0	0.01	0.12
Solyc06g054360.2.1	no hits & (original description: none)	16.73	0.75	22.3067	0.1	3.06	0.01	0	0.48	0.05	0	0.2	0.04	0	0
Solyc01g150116.1.1	no hits & (original description: none)	2.6	0.75	3.46667	0	0.66	0	0.01	0.04	0	0	0	0	0	0
Solyc05g044540.3.1	no hits & (original description: none)	2.84	0.74	3.83784	0	0	0	0.01	0.04	0.01	0	0.07	0.05	0.01	0
Solyc01g080740.1.1	no hits & (original description: none)	2.34	0.69	3.3913	0.02	0.18	0.26	0.1	0.04	0.11	0	0	0.02	0.05	0.03
Solyc10g048080.3.1	no hits & (original description: none)	8.82	0.68	12.9706	0	0.23	0.19	0.13	0	0.05	0	0	0	0	0
Solyc12g088510.1.1	no description available(sp|w8jmu7|cyq32_catro : 502.0)...	5.35	0.63	8.49206	0.01	0.1	0.01	0.03	0	1.08	0	0	0	1.8	0
Solyc05g015280.3.1	no hits & (original description: none)	1.49	0.63	2.36508	0	0.04	0	0	0	0	0	0	0	0.01	0
Solyc12g088570.3.1	component HOS15 of HDA9-PWR deacetylation complex	1.76	0.59	2.98305	0	0	0.03	0	0.02	0	0	0	0.06	0	0
Solyc04g024640.1.1	Probable inactive purple acid phosphatase 27...	1.61	0.53	3.03774	0.03	0.32	0	0	0.05	0.01	0	0	0	0	0.04
Solyc05g053570.4.1	subfamily ABCG transporter	42.97	0.52	82.6346	1.25	1.71	1.26	16.66	0.69	0.49	0.15	0.22	0.31	0.79	0.49
Solyc07g025120.1.1	no hits & (original description: none)	14.11	0.51	27.6667	0	1.02	0	0	2.88	0	0	0	0	0.02	0
Solyc10g051165.1.1	No annotation	1.35	0.51	2.64706	0	0.44	0	0	0	0	0	0	0	0	0
Solyc05g023848.1.1	No annotation	5.65	0.5	11.3	0	0	0.06	0.13	0.16	0.17	0	0	0.19	0	0
Solyc10g080170.1.1	no hits & (original description: none)	5.85	0.49	11.9388	0.11	0.71	0	0.01	0.04	0	0.27	0.05	0.03	0.03	0
Solyc07g009447.1.1	no hits & (original description: none)	4.25	0.49	8.67347	0.14	0.38	0	0.03	0	0.08	0	0	0	0.16	0
Solyc09g018420.3.1	Gibberellin 20 oxidase 1 OS=Arabidopsis thaliana...	0.89	0.48	1.85417	0	0	0	0	0	0	0	0	0	0	0
Solyc11g020500.3.1	Enzyme classification.EC_2 transferases.EC_2.5...	0.86	0.48	1.79167	0	0	0	0	0	0	0	0	0	0	0
Solyc09g059070.3.1	no hits & (original description: none)	6.24	0.47	13.2766	0	0	0	0	0	0	0.38	0.13	0	0	0.26
Solyc08g074913.1.1	pepsin-type protease	6.76	0.46	14.6957	0.49	0.6	0.07	0	3.28	0.03	0	0	0	0	0
Solyc10g048040.1.1	Pathogenesis-related protein 1B OS=Nicotiana tabacum...	5.56	0.44	12.6364	0	0.6	0	0.1	0	0	0	0	0	0	0
Solyc11g043050.1.1	Pentatricopeptide repeat-containing protein At2g42920,...	3.9	0.44	8.86364	0	0	0	0	0	0	0	0	0	0	0
Solyc09g060160.2.1	no hits & (original description: none)	3.44	0.42	8.19048	0	0	0	0	0	0	1.47	0	0.04	0	0
Solyc08g015715.1.1	no hits & (original description: none)	0.86	0.39	2.20513	0	0.07	0	0	0	0	0	0	0	0.01	0
Solyc08g015930.1.1	no hits & (original description: none)	4.25	0.38	11.1842	0	0	0	0.01	0	0	0	0	0.04	0	0
Solyc01g058245.1.1	Retrovirus-related Pol polyprotein from transposon RE1...	3.62	0.36	10.0556	0	0.21	0	0	0.2	0.02	0.15	0.05	0.05	0.04	0
Solyc11g061855.1.1	no hits & (original description: none)	0.87	0.36	2.41667	0	0.05	0	0.01	0	0	0	0	0	0.02	0
Solyc11g068780.1.1	transcription factor (OFP)	51.98	0.33	157.515	1.63	7.67	1.54	6.4	1	1.99	0.17	2.32	1.98	4.85	2.16
Solyc11g050790.1.1	anion transporter (NRT1/PTR)	2.15	0.28	7.67857	0	0	0.04	0.07	0.05	0	0	0	0	0	0
Solyc01g015130.1.1	no hits & (original description: none)	3.21	0.26	12.3462	0	0.13	0.02	0.02	0	0	0	0	0	0	0
Solyc04g055225.1.1	Uncharacterized mitochondrial protein AtMg00810...	2.32	0.25	9.28	0	0.32	0	0	0.01	0	0	0	0	0.01	0
Solyc11g013740.3.1	no hits & (original description: none)	3.3	0.24	13.75	0	0.06	1.11	0.34	0	0.15	0	0	0.08	0.06	0.14
Solyc04g040057.1.1	no hits & (original description: none)	1.01	0.24	4.20833	0	0.06	0.1	0.08	0.04	0	0	0	0	0	0
Solyc11g018855.1.1	adenylate isopentenyltransferase	0.61	0.24	2.54167	0	0.21	0.07	0.06	0.04	0	0	0	0	0.01	0
Solyc11g150109.1.1	adenylate isopentenyltransferase	0.61	0.24	2.54167	0	0.21	0.07	0.06	0.04	0	0	0	0	0.01	0
Solyc10g018470.1.1	methylation reader (MBD1-4|12)	0.44	0.23	1.91304	0	0	0	0	0	0	0	0	0	0.02	0
Solyc10g074430.2.1	Replication protein A 70 kDa DNA-binding subunit B...	2.42	0.22	11	0	0.01	0.05	0.05	0	0	0	0.01	0.05	0.01	0
Solyc06g060430.1.1	Transmembrane emp24 domain-containing protein p24delta4...	0.57	0.22	2.59091	0	0	0	0	0	0	0	0	0	0	0
Solyc06g010090.1.1	no hits & (original description: none)	2.59	0.2	12.95	0	0.06	0	0	0.01	0	0	0.04	0	0.04	0.01
Solyc04g025090.1.1	no hits & (original description: none)	1.71	0.18	9.5	0	0	0	0	0	0	0	0	0	0	0
Solyc01g014550.3.1	G-type lectin S-receptor-like serine/threonine-protein...	12.45	0.17	73.2353	0	0	0	0	0	0	0.04	0.01	0.02	0.01	0
Solyc01g106720.1.1	transcription factor (MADS/AGL)	5.02	0.17	29.5294	0.31	0.47	0.01	0	2.53	0.07	0	0	0	0	0
Solyc07g015820.1.1	no hits & (original description: none)	2.55	0.17	15	0	0.03	0	0	0.04	0	0	0	0	0	0
Solyc06g010100.2.1	SUMO E3 ligase (SIZ1)	1.71	0.17	10.0588	0	0.08	0	0	0.03	0	0	0.04	0.01	0.08	0
Solyc11g061890.3.1	Adenylate isopentenyltransferase 5, chloroplastic...	0.73	0.17	4.29412	0	0.05	0.03	0	0	0	0	0	0	0	0
Solyc02g088890.2.1	no hits & (original description: none)	0.42	0.13	3.23077	0	0.07	0	0	0	0	0	0	0.01	0.03	0
Solyc10g050370.2.1	no hits & (original description: none)	0.33	0.13	2.53846	0	0	0.03	0.02	0	0	0	0	0.01	0	0
Solyc06g036500.1.1	no hits & (original description: none)	0.47	0.12	3.91667	0	0.07	0	0	0	0	0	0	0	0	0
Solyc02g062817.1.1	no hits & (original description: none)	6.34	0.11	57.6364	0	0.24	0.02	0.38	0.13	0.02	0	0	0.01	0.03	0
Solyc09g018185.1.1	no hits & (original description: none)	1.21	0.1	12.1	0	0.05	0	0	0.05	0	0	0	0	0	0
Solyc05g017770.1.1	Wall-associated receptor kinase-like 1 OS=Arabidopsis...	0.22	0.1	2.2	0	0	0	0	0	0	0	0	0.01	0	0
Solyc04g045290.1.1	no hits & (original description: none)	1.88	0.08	23.5	0	0	0	0	0.08	0	0	0	0	0	0
Solyc01g099170.4.1	Enzyme classification.EC_1 oxidoreductases.EC_1.13...	9.62	0.07	137.429	0.1	0.18	0.01	0.02	0.16	0.26	0.07	0.07	0.05	0.27	0.04
Solyc01g014520.1.1	G-type lectin S-receptor-like serine/threonine-protein...	0.59	0.05	11.8	0	0	0	0	0	0	0.05	0	0	0.02	0
Solyc08g078200.2.1	P3A-type proton-translocating ATPase (AHA)	1.82	0.03	60.6667	0	0.01	0.01	0.37	0.02	0.01	0	0	0	0	0.06
Solyc01g014510.2.1	G-type lectin S-receptor-like serine/threonine-protein...	0.95	0.03	31.6667	0	0	0	0	0	0	0	0	0	0	0
Solyc04g039840.1.1	Ribulose bisphosphate carboxylase large chain OS=Vigna...	294.39	0	-	0	0	0	0	0	0	0	0	0	0.19	0
Solyc12g099460.1.1	no hits & (original description: none)	9.97	0	-	0	1.29	0	0	0	0	0	0	0	0	0
Solyc01g017620.1.1	no hits & (original description: none)	8.88	0	-	0	0.26	0.05	0	0	0	0	0	0	0	0
Solyc04g048970.2.1	No annotation	6.29	0	-	0	1.67	0	0	0	0	0	0	0	0	0
Solyc04g051330.1.1	no hits & (original description: none)	4.12	0	-	0	0	0	0	0	0	0	0	0	0	0
Solyc07g025090.1.1	no hits & (original description: none)	3.12	0	-	0.06	0.19	0.01	0.28	0.09	0	0	0	0	0.03	0.13
Solyc08g041680.1.1	no hits & (original description: none)	2.75	0	-	0	0	0	0	0	0	0	0	0	0	0
Solyc01g014540.3.1	no hits & (original description: none)	2.71	0	-	0	0	0	0	0	0	0	0	0	0	0
Solyc03g095440.1.1	no hits & (original description: none)	2.52	0	-	0	0	0	0	0	0	0	0	0	0	0
Solyc07g020900.1.1	no hits & (original description: none)	2.27	0	-	0	0	0	0	0.11	0	0	0	0	0	0
Solyc08g061770.1.1	Enzyme classification.EC_2 transferases.EC_2.5...	2.26	0	-	0	0	0	0	0	0	0	0	0	0	0
Solyc12g044810.3.1	ABC transporter C family member 8 OS=Arabidopsis...	2.1	0	-	0	0	0.07	0	0.06	0	0	0	0.01	0.01	0
Solyc01g014370.2.1	no hits & (original description: none)	2.08	0	-	0	0	0	0	0	0	0	0	0	0	0
Solyc11g020367.1.1	no hits & (original description: none)	1.56	0	-	0	0	0	0	0	0	0	0	0	0	0
Solyc04g018170.1.1	no hits & (original description: none)	1.5	0	-	0	0	0	0	0	0	0	0	0.08	0	0
Solyc03g051640.3.1	no hits & (original description: none)	1.38	0	-	0	0	0	0	0	0	0	0	0	0	0
Solyc06g036800.1.1	no hits & (original description: none)	1.3	0	-	0	0	0	0	0	0	0	0	0	0	0
Solyc12g040620.1.1	no hits & (original description: none)	1.28	0	-	0	0	0	0	0	0	0	0	0	0	0
Solyc12g016020.3.1	Serine/threonine-protein kinase STY13 OS=Arabidopsis...	1.25	0	-	0	0	0	0.2	0	0	0	0	0	0.07	0
Solyc01g012680.1.1	no hits & (original description: none)	1.16	0	-	0	0	0	0	0	0	0	0	0	0	0
Solyc11g061840.1.1	Enzyme classification.EC_2 transferases.EC_2.5...	1.08	0	-	0	0	0.1	0	0.03	0	0	0	0.03	0	0
Solyc03g013050.1.1	no hits & (original description: none)	1.04	0	-	0	0	0.06	0	0	0	0	0	0	0	0
Solyc03g081340.1.1	no hits & (original description: none)	1	0	-	0	0	0	0	0.21	0	0	0.38	0	0	0
Solyc06g054195.1.1	no hits & (original description: none)	0.96	0	-	0	0	0	0	0.51	0	0	0	0	0.16	0
Solyc01g014090.1.1	Synaptotagmin-5 OS=Arabidopsis thaliana...	0.87	0	-	0	0	0	0	0	0	0	0	0.01	0	0
Solyc02g050300.1.1	no hits & (original description: none)	0.86	0	-	0	0.07	0.03	0.02	0	0	0	0	0	0.01	0
Solyc01g011480.1.1	Photosystem II CP43 reaction center protein OS=Secale...	0.81	0	-	0	0	0	0.06	0	0	0	0	0.03	0.03	0
Solyc11g061817.1.1	Adenylate isopentenyltransferase 5, chloroplastic...	0.77	0	-	0	0.04	0	0	0	0	0	0	0	0.02	0
Solyc10g054240.1.1	no hits & (original description: none)	0.67	0	-	0	0	0.05	0.01	0	0.07	0	0	0	0.01	0
Solyc01g014640.1.1	no hits & (original description: none)	0.65	0	-	0	0	0	0	0	0	0	0	0	0	0
Solyc03g071480.1.1	no hits & (original description: none)	0.51	0	-	0	0	0	0	0	0	0	0	0	0	0
Solyc08g029342.1.1	no hits & (original description: none)	0.47	0	-	0	0	0	0	0	0	0	0	0	0	0
Solyc04g017900.1.1	no hits & (original description: none)	0.46	0	-	0	0	0	0	0	0	0	0	0	0.01	0
Solyc07g021440.1.1	no hits & (original description: none)	0.43	0	-	0	0	0	0	0	0	0	0	0	0	0
Solyc11g040020.3.1	Enzyme classification.EC_2 transferases.EC_2.8...	0.33	0	-	0	0	0	0	0	0	0	0	0.03	0	0
Solyc08g074840.1.1	component eIF3g of eIF3 mRNA-to-PIC binding complex	0.32	0	-	0	0.02	0	0	0.02	0	0	0	0	0.02	0
Solyc12g016010.3.1	Serine/threonine-protein kinase STY13 OS=Arabidopsis...	0.27	0	-	0	0	0	0	0	0	0	0	0	0	0
Solyc01g014660.1.1	G-type lectin S-receptor-like serine/threonine-protein...	0.24	0	-	0	0	0	0	0	0	0	0	0	0	0
Solyc01g014710.1.1	no hits & (original description: none)	0.24	0	-	0	0	0	0	0	0	0	0	0	0.01	0
Solyc07g021210.1.1	DNA-directed RNA polymerase subunit beta OS=Solanum...	0.24	0	-	0	0	0	0	0	0	0	0	0	0.01	0
Solyc10g047400.1.1	NAD(P)H-quinone oxidoreductase subunit H, chloroplastic...	0.23	0	-	0	0	0	0	0.04	0	0	0	0.01	0.01	0
Solyc01g150122.1.1	no hits & (original description: none)	0.16	0	-	0	0	0	0	0	0	0	0	0	0	0
Solyc05g025970.1.1	no hits & (original description: none)	0.16	0	-	0	0	0	0	0	0	0	0	0	0	0
Solyc05g040010.3.1	no hits & (original description: none)	0.12	0	-	0	0	0	0	0	0	0	0	0	0	0
Solyc11g061860.1.1	Enzyme classification.EC_2 transferases.EC_2.5...	0.11	0	-	0	0	0	0	0	0	0	0	0	0.01	0
Solyc01g018070.3.1	transcription factor (ARID)	0.1	0	-	0	0	0	0	0	0	0	0	0	0.01	0
Solyc01g011270.2.1	no hits & (original description: none)	0.09	0	-	0	0	0	0	0	0	0	0	0	0	0
Solyc05g015810.3.1	Methanol O-anthraniloyltransferase OS=Vitis labrusca...	0.09	0	-	0	0	0	0	0.05	0	0	0	0.02	0.01	0
Solyc11g039800.2.1	no hits & (original description: none)	0.08	0	-	0	0	0	0	0	0	0	0	0	0	0
